# Overlapping yet distinct spatiomolecular profiles across mood disorders and biological sex in the human prefrontal cortex

**DOI:** 10.64898/2026.10.22.761067

**Authors:** Jacqueline R. Thompson, Seyun Oh, Sarah E. Maguire, Svitlana V. Bach, Bernard J. Mulvey, Geo Pertea, Madeline R. Abramson, Ryan A. Miller, Sang Ho Kwon, Madhavi Tippani, Madeline R. Valentine, Amy Deep-Soboslay, Yufeng Du, Annie B. Nguyen, Joel E. Kleinman, Kristen R. Maynard, Thomas M. Hyde, Shizhong Han, Leonardo Collado-Torres, Keri Martinowich, Stephanie C. Hicks, Stephanie C. Page

**Affiliations:** Department of Biostatistics, Johns Hopkins Bloomberg School of Public Health, Baltimore, MD, 21205, USA; Lieber Institute for Brain Development, Johns Hopkins Medical Campus, Baltimore, MD, 21205, USA; Department of Psychiatry and Behavioral Sciences, Johns Hopkins School of Medicine, Baltimore, MD, 21205, USA; Biochemistry, Cellular, and Molecular Biology Graduate Program, Johns Hopkins School of Medicine, Baltimore, MD, 21205, USA; Solomon H. Snyder Department of Neuroscience, Johns Hopkins School of Medicine, Baltimore, MD, 21205, USA; Department of Neurology, Johns Hopkins School of Medicine, Baltimore, MD, 21205, USA; Center for Computational Biology, Johns Hopkins University, Baltimore, MD, 21218, USA; Johns Hopkins Kavli Neuroscience Discovery Institute, Baltimore, MD, 21205, USA; Department of Biomedical Engineering, Johns Hopkins University, Baltimore, MD, USA; Malone Center for Engineering in Healthcare, Johns Hopkins University, Baltimore, MD, 21218, USA

**Author notes:** **Correspondence** Keri Martinowich, Stephanie C. Hicks, Stephanie C. Page. These authors jointly supervised the work (Keri Martinowich, Stephanie C. Hicks, Stephanie C. Page).

## Abstract

Major depressive disorder (MDD) and bipolar disorder (BD) exhibit both overlapping and distinct clinical features, including sex differences in prevalence and symptomatology, but how these similarities and differences are reflected at the molecular and cellular level in the human brain remains poorly understood. Here, we applied spatial transcriptomics to the human dorsolateral prefrontal cortex from individuals with MDD, BD, and neurotypical controls to resolve molecular programs associated with diagnosis and biological sex. Our analysis revealed sex- and diagnosis-specific differences across white matter, the neurovascular unit (NVU), and neuronal compartments. Within white matter, we identified female-specific survival-response programs shared in both MDD and BD, and divergent myelin-related gene expression patterns across disorders (*CLDN11*, *CNDP1*). Within the NVU, transcriptional evidence of impaired vascular integrity was accompanied by astrocytic response profiles in females with MDD and males with BD, with inflammatory responses further evident in females with MDD (*IFITM3*, *CEBPD*, *IL1R1*). In donors with BD of both sexes and in females with MDD, inhibitory neurons exhibited impaired neuropeptide expression (*SST*, *CORT*, *CRH*). Integration with donor genotype information highlighted that genetic risk for mood disorders influences *MAPK3* expression, implicating altered ERK signaling, which was further supported by disorder-associated changes in Ras/MEK/ERK pathway components in neurons (*MAPK3, DUSP6*, *RASD1*, *ELK1*). Together, these findings reveal coordinated, cell type- and spatial domain-specific molecular programs that distinguish shared and disorder-specific transcriptomic changes across mood disorders in a sex-dependent manner.
