## Supplemental Tables for "Overlapping yet distinct spatiomolecular profiles across mood disorders and biological sex in the human prefrontal cortex": ST1-MBv_demos.csv

brnum	age	sex	Dx	Screening RIN
Br2720	48.2	F	NTC	7.5
Br1092	49.0	M	NTC	8.8
Br1204	27.5	M	NTC	8.6
Br5367	31.3	F	NTC	6.6
Br5395	51.6	M	NTC	8.9
Br5400	52.7	F	NTC	8.4
Br6297	36.7	F	NTC	7.5
Br1113	51.9	F	NTC	8.8
Br5472	49.2	M	NTC	7.4
Br5558	24.2	M	NTC	8.7
Br6279	37.2	M	NTC	7.5
Br6432	48.9	M	NTC	7.4
Br8042	54.3	F	NTC	8.4
Br5276	59.9	M	NTC	7.4
Br5314	48.7	F	NTC	8.0
Br5436	50.2	M	NTC	7.9
Br8325	57.6	F	NTC	7.3
Br8433	48.0	M	NTC	6.8
Br8492	53.4	F	NTC	6.9
Br5280	50.4	F	NTC	8.1
Br2726	29.7	M	MDD	7.0
Br2761	43.2	M	MDD	7.3
Br3893	54.2	F	MDD	7.4
Br3998	56.3	M	MDD	7.6
Br5137	53.5	F	MDD	7.1
Br5366	53.1	M	MDD	8.4
Br2371	23.2	M	NTC	8.6
Br2765	63.2	F	NTC	6.8
Br5831	36.0	M	MDD	8.2
Br5834	21.2	M	MDD	9.2
Br6424	23.1	F	MDD	7.1
Br5599	55.9	M	NTC	8.5
Br5639	54.3	M	NTC	8.6
Br5993	48.2	F	NTC	6.2
Br6529	56.1	M	NTC	7.1
Br5448	49.9	M	MDD	7.5
Br5454	34.8	F	MDD	8.9
Br5600	52.4	M	MDD	7.7
Br5666	48.5	F	MDD	8.9
Br5673	51.5	M	MDD	9.2
Br5760	52.1	F	MDD	8.2
Br5840	45.7	F	MDD	8.1
Br5958	31.6	F	MDD	8.2
Br5156	29.7	M	BPD	7.8
Br5249	48.4	M	BPD	8.1
Br5266	56.4	F	BPD	8.7
Br5272	41.2	M	BPD	7.5
Br5288	34.9	M	BPD	7.8
Br5312	45.5	F	BPD	8.4
Br5392	52.0	F	BPD	8.1
Br5437	51.9	M	BPD	8.7
Br5572	24.7	M	NTC	8.5
Br5622	23.2	F	NTC	8.5
Br6197	28.6	M	NTC	9.1
Br6436	58.4	M	NTC	7.2
Br6471	55.5	M	NTC	7.1
Br6588	27.4	F	NTC	6.2
Br5694	59.9	M	MDD	8.9
Br5861	58.7	F	MDD	8.4
Br5902	47.5	F	MDD	7.9
Br5910	52.9	M	MDD	9.5
Br6021	27.2	F	MDD	9.2
Br6114	41.3	F	MDD	7.7
Br3881	59.1	M	BPD	7.3
Br5440	52.9	M	BPD	8.7
Br5451	45.6	F	BPD	8.7
Br5477	53.9	M	BPD	8.4
Br5481	20.5	F	BPD	8.9
Br5589	45.7	M	BPD	7.2
Br5594	52.4	F	BPD	8.7
Br5617	47.9	F	BPD	8.8
Br6203	53.9	M	MDD	8.8
Br6238	55.9	F	MDD	7.4
Br6256	51.2	F	MDD	7.9
Br6320	47.3	M	MDD	8.3
Br6450	43.6	F	MDD	7.5
Br5623	55.3	F	BPD	8.0
Br5753	26.3	F	BPD	8.0
Br5799	57.1	M	BPD	8.8
Br5803	24.2	M	BPD	8.0
Br5856	57.0	F	BPD	7.8
Br5916	46.5	M	BPD	8.2
Br5920	52.5	F	BPD	7.9
Br5939	55.9	M	BPD	9.5
Br5960	35.3	F	BPD	7.1
Br8158	36.8	F	MDD	7.0
Br8210	46.9	F	MDD	7.1
Br8221	49.9	M	MDD	7.1
Br8237	46.5	F	MDD	7.2
Br6499	46.5	M	MDD	7.3
Br8104	49.9	M	MDD	9.1
Br8127	41.1	F	MDD	7.9
Br8136	33.0	F	MDD	8.4
Br6000	39.2	F	BPD	8.4
Br6016	33.1	F	BPD	7.9
Br6126	34.5	F	BPD	8.2
Br6148	30.2	M	BPD	7.6
Br6192	47.1	M	BPD	8.8
Br6231	50.8	M	BPD	8.1
Br8404	28.3	M	MDD	7.0
Br6316	47.2	F	BPD	7.2
Br6344	54.7	F	BPD	7.0
Br6366	36.6	F	BPD	7.4
Br6413	49.5	M	BPD	7.0
Br6382	20.6	M	BPD	7.3
Br8600	55.6	M	MDD	7.0
Br8677	39.4	M	MDD	7.2
Br6489	45.1	M	BPD	7.4
Br8092	33.2	F	BPD	7.1
Br8134	37.5	F	BPD	8.2
Br8485	35.0	M	BPD	7.2
Br5228	57.8	F	NTC	8.3
Br8218	29.2	M	NTC	6.6
Br8665	20.2	F	NTC	6.0
Br8667	37.3	F	NTC	6.9
Br8741	28.2	F	NTC	7.4
Br8073	51.1	F	NTC	6.0
Br8100	30.3	F	NTC	8.6
Br2701	30.6	M	NTC	7.9
