## Supplemental Tables for "Overlapping yet distinct spatiomolecular profiles across mood disorders and biological sex in the human prefrontal cortex": ST4-modules_filtered-refined.csv

source	target	importance	rho
EEF1A1	TPT1	27.6020115333992	0.330274796261745
EEF1A1	RPL7	18.0552674839635	0.288002719322604
COX4I1	COX5B	17.7501064520924	0.265089169951244
COX4I1	UQCRQ	17.6690470310747	0.295334021160381
COX4I1	ATP5F1E	16.5738004515233	0.255882126546561
COX4I1	UQCR10	16.1499144477385	0.268777680128585
COX4I1	NDUFB2	15.8256727205743	0.278422560532878
COX4I1	NDUFA4	15.3982156386829	0.252580202412176
COX4I1	COX7C	15.3436360451288	0.258891147016143
COX4I1	COX7A2	14.9630572086126	0.27076405280249
COX4I1	NDUFB1	13.6461678890742	0.275047976624111
GLUL	FGFR3	13.0087373479632	0.348844736843088
COX4I1	PRDX5	12.0788793624161	0.26288681107644
COX4I1	NEDD8	11.2397852385689	0.252233907993623
HSPA1A	HSPA1B	11.0507869787546	0.736484868706114
COX4I1	LAMTOR4	10.697909406926	0.267361492263769
COX4I1	COX7B	10.6333852433578	0.256942268980006
COX4I1	ATP5MG	10.3562265343629	0.253115923300275
HSPA1A	HSPB1	9.28966283655505	0.701431112082217
COX4I1	MICOS10	8.91692368461701	0.259409646275663
PLP1	EVI2A	8.67745342358867	0.542294907207523
COX4I1	SEC61G	8.4549494825078	0.250808916913386
COX4I1	PRDX2	8.45234483387759	0.23780412736544
COX4I1	NDUFS8	8.06499725770145	0.25604993684894
COX4I1	RPS19BP1	7.47449845946979	0.252203008338849
GFAP	APLNR	7.43118046298042	0.452826987368973
COX4I1	COX7A1	7.30186501699345	0.257269201211719
COX4I1	ATP6V0E2	6.58838769652314	0.231883962468782
COX4I1	COX17	6.47349051347686	0.241369417148493
COX4I1	ATP5PF	6.37799241695328	0.248633612848502
GRIN1	DMTN	6.22629162497044	0.272650613525625
GAD1	GAD2	6.04286285676241	0.541732400867317
EEF1A1	ARRDC3	6.02235096273619	0.310223812665336
COX4I1	COX5A	5.84550013766762	0.234273943806295
COX4I1	COA3	5.82188604941206	0.235901844428702
CD74	PLD4	5.67380645180221	0.713546171124166
GLUL	EDNRB	5.49249252935927	0.268588311052547
HSPA1A	FOS	5.39074307311738	0.553558475722644
EEF1A1	TTC32	5.38663600923741	0.314389450918046
GLUL	RGR	5.14834079182565	0.254335697441064
GAD1	KCNS3	5.09754428289908	0.382623051531656
GLUL	CDC42EP4	5.00140266704885	0.298808407612034
COX4I1	ALDOA	4.88674638140085	0.261638483946997
COX4I1	HSPA8	4.87041233776605	0.208217600451868
COX4I1	MRPL27	4.8610465568052	0.231298741326572
A2M	RERGL	4.81211643323572	0.693401702131634
CD74	AIF1	4.76821660027365	0.739425068316164
COX4I1	FABP3	4.74562504612405	0.257044526333223
PLP1	CNDP1	4.65583946092361	0.553336382918999
GFAP	CD44	4.57815965260412	0.473008462114528
CD74	C3	4.52693281065678	0.709664697297215
CD74	TREM2	4.47425917737038	0.731881118712556
CD74	C3AR1	4.43922624424089	0.684615254811218
PLP1	PCSK6	4.43369651269175	0.434464150190087
COX4I1	SLIRP	4.41043643663818	0.237622934582556
HSPA1A	CDKN1A	4.37396314997943	0.536240976362006
PLP1	AC018647.1	4.30863463936406	0.400120723545387
CD74	TYROBP	4.21099746628582	0.713836762758676
CD74	SELPLG	4.17879737653964	0.694907747719709
COX4I1	ATP5MC3	4.16616705559445	0.227585194614709
HSPA1A	GADD45G	4.1470009821832	0.527068535157639
PLP1	CA2	4.14147034912013	0.459909730570046
PLP1	RHOG	4.0862512864188	0.427339133127497
PLP1	HAPLN2	4.02248172672009	0.507747918978472
A2M	SEMA3G	3.95802159350692	0.683684998097531
CD74	FCGR3A	3.92182200527716	0.704768586415002
GAD1	TAC1	3.91725722116029	0.477363597344194
A2M	ITIH5	3.83980371178578	0.695798309705574
CD74	P2RY13	3.82093634310308	0.706074062983985
CD74	C1QB	3.81752397301404	0.714049267892413
GAD1	LGI2	3.76060946075332	0.457830405067663
HSPA1A	GADD45B	3.73839215305247	0.561238146553517
CD74	C1QC	3.71656362019137	0.696720965659674
GLUL	GAREM2	3.70330145722853	0.242307397266732
GAD1	RGS5	3.67183132691722	0.528565461529676
GRIN1	RASD1	3.66284975538054	0.270711832890801
HSPA1A	TNFRSF12A	3.65170788860207	0.412830250566381
GAD1	SLC32A1	3.60117591829031	0.476781603134898
GFAP	OTOS	3.59762081833173	0.581766863447026
GAD1	PVALB	3.48979236230912	0.507195534247574
PRKAR1A	NCALD	3.43817734077154	0.232933027605319
CD74	FCER1G	3.42848490448565	0.718587612668535
GRIN1	BAIAP3	3.3905469138314	0.325825090168429
EEF1A1	TPM4	3.37525226813172	0.338565481211931
GAD1	PNOC	3.33673096324807	0.47857980566569
EEF1A1	GADD45A	3.22956821272589	0.311515842023755
EEF1A1	PSRC1	3.21469349800875	0.285697944001596
COX4I1	MRPL33	3.15132224991363	0.224661725937497
GLUL	COL5A3	3.13828039685081	0.259233115461687
EEF1A1	FUS	3.02160220644196	0.25128841617218
SNHG14	LINC00632	2.97448666098122	0.471522162098427
SNHG14	AL355075.4	2.9609225389728	0.498182932498794
CD74	FCGR2A	2.90410675808197	0.698899359628242
IFITM3	YBX3	2.89098041757465	0.695793149841419
IFITM3	TIMP1	2.83743307396416	0.707360058399995
COX4I1	SLC25A22	2.83098759008684	0.210265260944556
IFITM3	DEPP1	2.81095721885128	0.684768405438237
CAMK2N1	AC067773.1	2.78639121652187	0.234677319668744
EEF1A1	NAMPT	2.78040871882988	0.315415969883158
GLUL	VEGFA	2.76938288574175	0.305609419753526
GLUL	VASN	2.75106217502918	0.294331767511973
GRIN1	ARF1	2.72205249419733	0.23148930456324
HSPA1A	CCN1	2.71901030135693	0.502735607745318
HSPA1A	CCL2	2.70828448365827	0.442587357298763
HSPA1A	CH25H	2.69257762211344	0.463471332631105
CD74	VSIG4	2.56364632514809	0.694554168697154
PRKAR1A	WSB2	2.48097318452239	0.250120254538926
HSPA1A	JUNB	2.4565040211471	0.502280471529182
COX4I1	FDPS	2.4473913698278	0.231619652978936
COX4I1	KIF9	2.38842314090864	0.2114088337637
HSPA1A	EMP1	2.3850953784129	0.490991396097894
EEF1A1	AP1S2	2.37975656472983	0.306125505687748
SNHG14	AC245060.5	2.35015199717121	0.424881371348968
COX4I1	BID	2.33863031599693	0.22927988358147
MT1M	HILPDA	2.31716251267912	0.599507546076802
PRKAR1A	FBXO9	2.31708396150902	0.285424776776089
EEF1A1	DYNC1LI2	2.26048226370512	0.340431459762765
EEF1A1	SLC6A8	2.25111611965851	0.336806815092118
SNHG14	CCDC144A	2.22999549303369	0.457552107581149
GAD1	RELN	2.19939454191768	0.652461709442504
CAMK2N1	SESN1	2.16926653078284	0.212040856932716
GRIN1	AKAP8L	2.14938024441897	0.338899155784893
CD74	ALOX5AP	2.14484260708207	0.691061397486547
GAD1	TRBC2	2.11747065702659	0.455025217590881
GRIN1	RABL6	2.1143190261248	0.340594482194937
IFITM3	CD163	2.06723583181998	0.595331144941682
PRKAR1A	RALYL	2.04951833623365	0.292971930566308
COX4I1	POP5	2.03393519747074	0.220252568134697
IFITM3	TM4SF1	2.00947761637704	0.701302517903372
A2M	MUSTN1	2.00837799664771	0.748385580080788
PRKAR1A	CXXC5	1.95597292546607	0.268656935638215
PRKAR1A	NDUFA5	1.93260369363465	0.251703680103518
IFITM3	KCNE4	1.9100473838935	0.662708679874042
CD74	SLC2A5	1.88717277927124	0.714343294286531
COX4I1	PDZD11	1.88320390182826	0.213610921759886
PRKAR1A	SOD2	1.87846921703508	0.239327227730297
PRKAR1A	KPNA5	1.86447295528185	0.325840438023734
COX4I1	SURF1	1.86358535323667	0.253922672661388
COX4I1	UFC1	1.86126740040195	0.23905797539669
IFITM3	CP	1.84917742201896	0.614759783847033
COX4I1	YJEFN3	1.83942889515367	0.252156757919037
EEF1A1	SRSF6	1.83045087788475	0.287119999352263
PRKAR1A	CHP1	1.81786183732155	0.287334856189888
COX4I1	BAG1	1.79722766495434	0.225378194044112
GRIN1	SIN3B	1.70093046336455	0.293414164062514
EEF1A1	NKAIN1	1.67408004876446	0.307289025252752
EEF1A1	FABP5	1.66496958154846	0.298228296791206
IFITM3	MGP	1.64278456030695	0.736782773240398
GAD1	VIP	1.63396032435565	0.456598829512227
CD74	FPR1	1.61803493625676	0.697228618987293
COX4I1	NAXE	1.59811423208838	0.228300485280788
COX4I1	SLC35E2B	1.59779416494288	0.204296803274164
EEF1A1	SFT2D1	1.58270139745836	0.325918298913314
GRIN1	SPON2	1.53638900207274	0.311898752041953
COX4I1	MPV17	1.47411162548231	0.216566829740375
GRIN1	SH3GL1	1.4226581828566	0.328023695840249
IFITM3	IL1R1	1.40431826125114	0.623323707534318
PRKAR1A	RTL8C	1.40323006113762	0.211780114798329
EEF1A1	KCNMB4	1.38813792155357	0.255560513606211
CD74	HAMP	1.38778718496088	0.728799419762413
GRIN1	GBA	1.36981959977679	0.334084124263365
IFITM3	COL4A1	1.34302864394963	0.728078534602492
COX4I1	PRPF19	1.34154604732228	0.206779428176572
COX4I1	PCP4	1.33922856061497	0.203504399511974
EEF1A1	ZNF331	1.31255609850423	0.282281624110652
COX4I1	MRPL46	1.28043640519293	0.20637894175453
PRKAR1A	EPRS	1.25664173022174	0.324265847225166
PLP1	SULF1	1.24776229608591	0.339634209898102
EEF1A1	LPIN1	1.23842322666753	0.275417834415841
HSPA1A	SOCS3	1.16652682323665	0.423966597130216
EEF1A1	TSC22D3	1.14188109795199	0.248405430837292
PRKAR1A	ACVR1B	1.10423277353575	0.28439629828312
PRKAR1A	PKIA	1.09341669921017	0.2978351949303
PRKAR1A	WDR48	1.06823959133785	0.31504102510537
PRKAR1A	FOXO3	1.06277967929595	0.302897982588592
IFITM3	ADAMTS9	1.05130623596356	0.692559939222759
COX4I1	SSBP1	1.0448155413171	0.206924229602288
IFITM3	ZFP36	1.02559631989844	0.653704724621663
GRIN1	NR1D1	1.02150129992885	0.331290007324184
COX4I1	ARL4D	1.01851190131237	0.20490963072891
MT1M	S100A8	1.01105396175109	0.557223617675643
COX4I1	USP2	1.00156687392049	0.210466451913116
EEF1A1	RPS15	13.8279877868161	0.289487587438327
COX4I1	RPS15	13.7854647274605	0.248946214400661
EEF1A1	RPS27A	13.3415829849034	0.313649188443428
EEF1A1	RPL36	13.1512844370282	0.286928816969187
PLP1	HIPK2	11.9277956900654	0.555783486770615
EEF1A1	RPL8	11.1604346202118	0.287601982868753
EEF1A1	RPL29	11.0317210090162	0.31495694475345
COX4I1	RPS27A	9.91115232672705	0.278884894717274
COX4I1	RPL36	9.49694322164884	0.249918368333709
GFAP	HIPK2	9.49459936596748	0.634896660962263
EEF1A1	RPL18	8.85803648310146	0.289903797847719
COX4I1	RPL8	8.39525522966563	0.257841506185627
COX4I1	RPL29	8.37105593947645	0.263050775959308
COX4I1	RPL18	8.28874484937754	0.253531462070914
GRIN1	NBL1	5.14708497727866	0.320323412093018
GRIN1	LY6E	4.87214635813997	0.304835108741323
COX4I1	LY6E	4.63683073673523	0.240404636806508
COX4I1	NISCH	4.57673601117108	0.222390974601557
PLP1	PLIN3	4.4414051372492	0.390260123604123
EEF1A1	DYNC1I2	4.34542639425562	0.355194447931168
GRIN1	TMEM130	4.17498249213335	0.271053841949375
GRIN1	DOC2A	4.17327080471102	0.291320912289699
COX4I1	TMEM130	4.12130683786827	0.204585807537279
GRIN1	USP22	4.1159840930213	0.257844468661663
CAMK2N1	DOC2A	4.05733848810851	0.203702458573397
COX4I1	NBL1	3.89006568311483	0.221452694549414
PLP1	ANP32B	3.67160743850258	0.443075951717412
CAMK2N1	KLF9	3.49194137522947	0.202498524192474
GRIN1	GIT1	3.46626733970113	0.318830576345605
EEF1A1	TMEM165	3.37492764760588	0.364034336561221
GRIN1	NISCH	3.34196848265151	0.308505539035358
GFAP	PLIN3	3.32150918633714	0.492925612031255
PLP1	TMEM165	3.28532279347204	0.478423104121993
CAMK2N1	GIT1	3.23202417617354	0.208691575367846
A2M	ITM2A	3.20330828636861	0.68800269946343
EEF1A1	TOB1	3.19606746203459	0.306094882627983
PRKAR1A	USP22	3.18185500444051	0.237793192179534
PLP1	DYNC1I2	3.13079628228416	0.473375963838873
GLUL	PFKFB3	3.04891992921653	0.292477408433953
PRKAR1A	MAPK1	2.99564636890066	0.22662595956186
PLP1	ANKRD40	2.96756334856584	0.475675624716786
PLP1	NEAT1	2.9375466543921	0.429939057061791
PLP1	CHST3	2.84095288439652	0.319635094017827
EEF1A1	SAMD4B	2.81027766646812	0.311804992844225
EEF1A1	ANP32B	2.79181140064572	0.401181909647691
GAD1	DLX6-AS1	2.71093853546618	0.538461205273127
COX4I1	ATF4	2.67491661136575	0.217632229874166
GLUL	PLSCR1	2.65007987912282	0.29656000278359
GLUL	TOB1	2.64646353988221	0.287362470306853
GLUL	SAMD4B	2.61578929997114	0.273268679116761
GFAP	ANP32B	2.59721385023605	0.578733904994727
PRKAR1A	KLF9	2.55733666764134	0.290277405154077
EEF1A1	ITM2A	2.51962175898399	0.332593053313727
EEF1A1	NFKBIA	2.46407374132901	0.343586396805844
EEF1A1	PFKFB3	2.46070180418501	0.30000898209098
PLP1	PGAM2	2.42796791322112	0.397115500693663
EEF1A1	ATF4	2.40094377965513	0.256615947612822
GFAP	PDLIM4	2.3992023682215	0.566461504890872
EEF1A1	NBPF19	2.36792477540955	0.331476597517585
GFAP	CHST3	2.28715536410439	0.469778897278412
EEF1A1	IDI1	2.22436773178478	0.257030519001424
GRIN1	MAPK1	2.20924150084822	0.225133653737573
EEF1A1	ANKRD40	2.16371007553088	0.379315693961893
HSPA1A	NEAT1	2.16363067619257	0.606867209221718
EEF1A1	NSRP1	2.14800199564539	0.356793929940123
GLUL	NBPF19	2.09121912685439	0.278074875039203
MT1M	PLSCR1	2.0768058706421	0.617125077439372
GFAP	NEAT1	2.05853339225395	0.575929713255665
SNHG14	DLX6-AS1	2.04647926427086	0.475550697704729
IFITM3	PLSCR1	2.02952696609814	0.653254860263144
PLP1	AMPD3	2.02465414834054	0.407607346028191
HSPA1A	PGAM2	2.01471514474166	0.608712973413523
GLUL	PDLIM4	2.00139220195487	0.357814524469527
CAMK2N1	NBPF19	1.96459940189151	0.218700282041519
GLUL	NFKBIA	1.95060462016109	0.290953958269595
GLUL	LDLR	1.93959136207735	0.311594463862769
CAMK2N1	SAMD8	1.90336123588206	0.222898686382887
PRKAR1A	IDI1	1.8922815355583	0.304768317657093
IFITM3	APOLD1	1.88182151795885	0.677551767443787
CAMK2N1	DLX6-AS1	1.85684068301526	0.257906590887967
EEF1A1	LDLR	1.81344239663153	0.32879484127434
EEF1A1	SPOP	1.78197543740102	0.281589263452613
GRIN1	LINC00599	1.76587033614223	0.321102200706533
PRKAR1A	SAMD8	1.74026354164924	0.327775709675832
MT1M	ANGPTL4	1.73588664622357	0.58282994885082
MT1M	PDLIM4	1.73536180792324	0.681448681022222
EEF1A1	KLF6	1.73217157025868	0.330302047293973
GLUL	APOLD1	1.70556521306243	0.278357017473612
COX4I1	DENND6B	1.69052615210697	0.227819424249922
EEF1A1	SAMD8	1.69030382374732	0.280235405078024
PRKAR1A	ZBTB16	1.6345828519731	0.304123442905988
GRIN1	CDC42BPB	1.60557947820526	0.316946226009733
SNHG14	NSRP1	1.59285216678663	0.416028196396963
PRKAR1A	KLF6	1.54426560641494	0.330235761477644
PRKAR1A	FAM133B	1.54361980797447	0.332841243434096
EEF1A1	CDC42BPB	1.53665986802417	0.267551997457382
EEF1A1	ZBTB16	1.52478247030114	0.249612538065927
PRKAR1A	CDC42BPB	1.49455634354592	0.319043680359478
GRIN1	TEF	1.48604968538131	0.316359616614343
EEF1A1	ALKBH5	1.47130763587696	0.257085756117428
GRIN1	DENND6B	1.46521604223071	0.322115371483722
IFITM3	EDN1	1.45214434687755	0.651801978024612
CD74	CD14	1.44198475095135	0.713750148413393
HSPA1A	LDLR	1.43913848935184	0.536828391145024
EEF1A1	AMPD3	1.43099742848988	0.328787834731738
A2M	APOLD1	1.39037725378193	0.697465117056476
GRIN1	CRTC1	1.36400954566408	0.342862726084921
CAMK2N1	TEF	1.34807513352984	0.213123469726122
GLUL	TLE3	1.33278211686549	0.253532968136367
CAMK2N1	PRRC2C	1.32248935454733	0.241731843482552
PRKAR1A	SPOP	1.30328456544189	0.310587659081935
MT1M	CD14	1.29511233998669	0.588031140043148
SNHG14	ZBTB16	1.29505684446186	0.372744075285611
EEF1A1	PRRC2C	1.2863279590241	0.320068018062677
PLP1	RALGDS	1.28422165000484	0.421105325142999
PRKAR1A	USP8	1.28190231019826	0.333947910962126
EEF1A1	USP8	1.27856326175454	0.305093596835369
PRKAR1A	ALKBH5	1.2593186056682	0.302477627075108
GLUL	ANGPTL4	1.25715982091707	0.323377990058694
GLUL	RALGDS	1.24829055302314	0.292191805893506
GFAP	HK2	1.2435014261192	0.487399097009051
PRKAR1A	SULT4A1	1.2224589610205	0.220765439061584
EEF1A1	RALGDS	1.20097679558352	0.332520862704779
PRKAR1A	GNL2	1.18926841178342	0.355056699756579
CAMK2N1	LINC00599	1.17951409218708	0.218978925732153
PRKAR1A	PRRC2C	1.16297799423227	0.348993869323912
EEF1A1	EDN1	1.12636453080557	0.326161388907264
CAMK2N1	FAM133B	1.09638275955081	0.22761045479734
HSPA1A	HK2	1.08477490138424	0.497922578777803
GRIN1	SULT4A1	1.07845142224446	0.243212174930947
CAMK2N1	CRTC1	1.07817578113255	0.228539944509477
EEF1A1	TLE3	1.06929572134255	0.289918835822242
GLUL	EDN1	1.02426991272303	0.235213749118375
EEF1A1	GNL2	1.02331604729262	0.295952286001808
EEF1A1	RPL32	25.1889450719837	0.319174083243424
PLP1	MAG	21.8236687991794	0.684396085581655
EEF1A1	RPS19	17.6590389903841	0.338785616152
EEF1A1	RPLP2	17.5121267954954	0.314061251023449
EEF1A1	RPS8	17.4300607494581	0.339141547371191
EEF1A1	RPS3A	17.0939709366026	0.286629353411451
PLP1	ENPP2	16.6373027791857	0.622287252241113
PLP1	TF	16.5562637099831	0.761429532923375
EEF1A1	APLP1	16.2501282279289	0.258532493183326
COX4I1	ATP5ME	16.1338512198576	0.26655624293878
EEF1A1	UBA52	15.8318724744515	0.286144526798467
EEF1A1	RPL28	15.8003437531446	0.32020503596853
PLP1	CLDN11	15.4933863004039	0.671003951014862
EEF1A1	RPS13	15.4805495913414	0.337722694465148
EEF1A1	RPS4X	15.2264715117724	0.323791399572674
PLP1	SLC44A1	14.6965193313153	0.587368232935739
PLP1	TMEM144	14.3796446045375	0.623954998750751
EEF1A1	RPL4	13.2289425709617	0.301848403192718
PLP1	RNASE1	12.9520652287243	0.657949559239182
PLP1	GPR37	12.9000261672605	0.58025595097531
EEF1A1	NACA	12.6417457382465	0.279969434600444
COX4I1	ATOX1	11.9533840026121	0.252363963235124
COX4I1	TOMM7	10.5193885216978	0.266493100873569
EEF1A1	RPL19	9.33154348194827	0.32978309207368
COX4I1	MAP1LC3A	9.22736549674126	0.247587696045064
EEF1A1	CIRBP	9.02654229346043	0.258423449382963
COX4I1	RPL36AL	8.16657097218699	0.261717645560969
PLP1	KLK6	8.14260524046623	0.499630893331904
PLP1	SHTN1	7.90039728066884	0.541991098828226
COX4I1	RPS10	7.63253137657983	0.285344189099307
GFAP	ITGB4	7.5566650733907	0.510004444928243
EEF1A1	STMN4	7.44590109549715	0.282048457727314
SNHG14	MALAT1	7.15293221601	0.466472075955654
EEF1A1	EEF1B2	6.97359254178359	0.304497470792296
PLP1	CD9	6.782331744816	0.525735728331184
CD74	HLA-DRA	6.55783125469414	0.722000734409944
EEF1A1	HNRNPH3	6.26482868408107	0.29144632872639
A2M	ABCG2	6.19349289442437	0.689185974923622
CD74	CSF1R	6.15001688383788	0.709319777555821
COX4I1	NDUFAF8	6.10172850272428	0.258721920653133
COX4I1	COMMD6	6.00510289692857	0.250244271636912
HSPA1A	MAFF	5.8270565244737	0.524652899381109
GFAP	AQP1	5.79780378936221	0.565375330042908
GLUL	METRN	5.7807918071856	0.322398032062526
EEF1A1	CCNI	5.75912574401241	0.217277109329549
CD74	HLA-DPA1	5.75573029913893	0.73735422183627
SNHG14	APC	5.57847090354997	0.421653351374164
A2M	TNFSF10	5.51954687788376	0.661190863943889
CAMK2N1	CA4	5.47716820372181	0.209934275224815
COX4I1	UQCRB	5.38729243948726	0.22981366489807
GLUL	F3	5.30985438592559	0.360454773090315
CD74	LAPTM5	5.22926735635289	0.741472748226666
CD74	C1QA	5.1866391736138	0.725346755515808
IFITM3	C1R	5.1579655247288	0.673367854035337
A2M	CD34	5.12082272408509	0.671459936256552
EEF1A1	FKBP5	5.11977104479477	0.329640033145042
CD74	CX3CR1	5.09260202509047	0.691715958847296
HSPA1A	BAG3	5.08954474436656	0.588643296005645
IFITM3	IFITM2	5.08619198202487	0.708661655950433
EEF1A1	TMEM219	5.03605362587852	0.303933772333279
A2M	IFI27	4.88536696390364	0.713073393829996
EEF1A1	ZSCAN16-AS1	4.85982765280535	0.322158407620375
PLP1	CLIC4	4.79682839149856	0.453166043861291
PLP1	MAP4K4	4.66591803133665	0.550143098263662
PLP1	PREX1	4.57450101312367	0.504938209011947
GLUL	CNN3	4.57107851397091	0.335617101168102
GLUL	STOM	4.56949400703617	0.305341139951358
A2M	SLC38A5	4.5514898344061	0.713832220922624
CD74	RGS10	4.54683126227412	0.720805945353588
CD74	FYB1	4.51720568847047	0.696911138305097
EEF1A1	MCL1	4.51446601875799	0.317322384557267
GFAP	APOL6	4.27410895077104	0.467349889140197
PLP1	AC096564.1	4.24861834165189	0.397657517753024
EEF1A1	PNRC1	4.21240066781342	0.32772345557606
EEF1A1	PHLDA3	4.14923084977053	0.307388193867643
EEF1A1	S100A6	4.13570382227777	0.320960046649945
CAMK2N1	JUN	4.10594839764631	0.218317131918744
PLP1	SGK1	4.10252810958499	0.44798623859403
CD74	RGS1	4.07423145459093	0.733199487968534
GRIN1	LINGO1	4.04367371713526	0.270670932969201
A2M	PTPRB	4.0315356045449	0.722994229740137
MT1M	MT1A	4.0232074655571	0.582980018619631
EEF1A1	LARP7	4.01050919142189	0.347653760078922
GLUL	FGF2	3.99716482177198	0.271087270972577
SNHG14	ZNF91	3.93615535699129	0.465990116376212
CAMK2N1	FBLN7	3.88677898471871	0.200575420314223
EEF1A1	EIF5B	3.83823367823788	0.34300057531523
A2M	GIMAP6	3.80502962457084	0.681243438482132
PLP1	EFNA1	3.7434940614949	0.365686673152639
IFITM3	TNFRSF6B	3.7164188787773	0.667340296700134
A2M	RAMP2	3.67418975631921	0.718206252244847
GLUL	ZFP36L1	3.64408999576612	0.301623218594329
EEF1A1	GOLGA4	3.63783367946724	0.338552596462394
EEF1A1	MAP4	3.63728619845067	0.240027541587866
PRKAR1A	KIF5C	3.5946499758953	0.237783560706634
COX4I1	HSPE1	3.58054977085786	0.221797354332067
CD74	GPR34	3.570305351742	0.680645514490824
A2M	SLCO2B1	3.56342585655128	0.69626862185904
EEF1A1	SLC2A1	3.47535512980016	0.345903562584967
SNHG14	HIST1H4C	3.44260281913527	0.453392945409928
PLP1	SPP1	3.3237522735265	0.542857433509465
CD74	FOLR2	3.21367215644546	0.722859149997873
MT1M	BAALC-AS1	3.10564988619622	0.616321232622747
A2M	DCN	3.04435125175633	0.71572725169428
PLP1	HSD11B1	3.01600551879749	0.318939677221636
SNHG14	AKAP9	3.01486841467239	0.430614562332939
GRIN1	KIF5A	3.00167148622236	0.254275022328264
IFITM3	SLCO4A1	3.00050021483616	0.649482600541873
GLUL	TIPARP	2.99721258232194	0.296487692439265
EEF1A1	TAP1	2.98109863340751	0.311871529610124
IFITM3	SRGN	2.86784708527464	0.687251873172846
PRKAR1A	PUM1	2.84900337523407	0.288605311410299
SNHG14	ANKRD36C	2.8179001620793	0.471937528304242
CAMK2N1	ELK1	2.76914894979865	0.218075186536689
COX4I1	PSMA7	2.71668306369957	0.226032215102762
GLUL	DDIT4	2.68528397165331	0.299624456317945
CAMK2N1	PPM1K	2.66645937003081	0.206925437119398
CAMK2N1	TMEM132A	2.66580262437118	0.208223255452666
IFITM3	CLIC1	2.65628466056961	0.68115563523037
EEF1A1	NNT-AS1	2.63332946312756	0.297010939257056
GAD1	ZNF385D	2.61743125643437	0.487006105359046
GLUL	ZNF395	2.60113946509351	0.256395231416474
GFAP	CHI3L1	2.51708276074746	0.543389454359105
COX4I1	CTSF	2.51152924002112	0.224639802809913
IFITM3	TNFRSF1A	2.49137713046488	0.67781488042443
SNHG14	NEMF	2.42762867504094	0.418109614391224
GLUL	SREBF1	2.41597056102838	0.279652546078497
GLUL	MT1H	2.41141335316156	0.378275430939639
CD74	SLC11A1	2.39515856029408	0.762425783119674
CAMK2N1	STEAP2	2.36119495235424	0.218046400809989
HSPA1A	BTG2	2.31944581428353	0.555423005021565
GRIN1	PER1	2.25966835998777	0.325578584774136
EEF1A1	KTN1	2.24999932747569	0.355111573949044
GRIN1	MAP1S	2.17278622676594	0.325071822942326
EEF1A1	LMCD1	2.14347880416824	0.346261324826403
CD74	LYVE1	2.09181014468404	0.721095281555122
IFITM3	OSMR	2.06390916994957	0.631954773249898
GRIN1	CEBPB	2.05064555446137	0.326037535814843
EEF1A1	ARID5A	1.93763112189827	0.296705343502434
GLUL	ITPKC	1.90770504552113	0.285629650606428
CAMK2N1	FAM13A	1.90125973980606	0.205070102723598
CAMK2N1	CACNA1B	1.8672974281088	0.213660746613965
PRKAR1A	SMAD1	1.75899394015159	0.339143557603321
CAMK2N1	IRS2	1.72912455163323	0.207561175694956
IFITM3	CEBPD	1.68252026583733	0.689280738595221
EEF1A1	MTURN	11.2493224452544	0.342342065438211
PLP1	MTURN	10.0649216537998	0.499054088327261
CAMK2N1	C1QTNF4	7.7602321264665	0.241921532462738
EEF1A1	WNK1	7.49844074155682	0.369636028530531
EEF1A1	PTP4A2	7.32323162949197	0.389737664628739
GRIN1	C1QTNF4	7.10601771854001	0.312943728780338
PLP1	PTP4A2	6.54750903281509	0.522307973550447
PLP1	WNK1	6.22113645833334	0.496179536467971
GLUL	DTNA	6.19283513718278	0.333731293737074
EEF1A1	DTNA	4.25692475036838	0.315603901622409
EEF1A1	S100A13	3.57272637051253	0.315773945461677
EEF1A1	LMNA	3.42940460660801	0.377899413966617
PLP1	LMNA	3.32149268750387	0.412221700526687
CAMK2N1	BTG1	3.3192988071361	0.221395209183886
PLP1	TXNIP	3.3110089229687	0.405478153924522
GFAP	IFI16	3.30320085521736	0.487414597174538
GFAP	SERPINA3	3.20906562721193	0.538067324342535
EEF1A1	BPTF	3.03118638542903	0.338293848846337
A2M	CAVIN2	2.98883625509997	0.677040657949017
EEF1A1	IFI16	2.95931136722225	0.35684429493007
PRKAR1A	NBEA	2.76676898009272	0.303171061200668
EEF1A1	PXDC1	2.74217344667563	0.339489286665748
PLP1	KIF5B	2.53438576084212	0.462846618978917
GLUL	S100A13	2.49460111888777	0.304919589154254
SNHG14	BPTF	2.49070823698956	0.449178070547142
SNHG14	NBEA	2.46911974979132	0.399344035555454
EEF1A1	BTG1	2.4167463772561	0.316971074305007
EEF1A1	IL13RA1	2.3557258674899	0.34613483052027
GLUL	PXDC1	2.33872824167689	0.264354482935432
GFAP	TXNIP	2.33445279521129	0.547322616906139
IFITM3	SERPINA3	2.22437111403575	0.544646999037523
EEF1A1	CAVIN2	2.20998642943733	0.345082063557551
GRIN1	CACNB3	2.18672697043508	0.323120847848746
CAMK2N1	CACNB3	2.1250977415608	0.218703351929804
IFITM3	ZIC1	2.04028252820955	0.673319254734775
EEF1A1	KIF5B	1.99652889577797	0.369530241814381
CD74	IL13RA1	1.96797306350096	0.72808993522777
GFAP	IL13RA1	1.94331920380707	0.50721373834803
GLUL	ZIC1	1.80872826800872	0.262948644389648
GFAP	ZIC1	1.76533653214609	0.497551006746745
CAMK2N1	FAM210B	1.70734098970097	0.232823417336068
IFITM3	IL13RA1	1.63999576732437	0.656653880614379
EEF1A1	FAM210B	1.58111493191554	0.296534208342821
GLUL	APOE	31.4936026820749	0.422062207709253
EEF1A1	FTL	21.0772916550396	0.312968528686973
GLUL	TTYH1	17.1194165153587	0.337450234368049
GLUL	MT1E	15.4971355870316	0.371164749431432
CAMK2N1	PSD3	12.4836348427519	0.246909042737144
CAMK2N1	HPCAL4	9.90920479412308	0.232478438573399
GAD1	SLC6A1	5.26746242321835	0.514857034866734
GFAP	NUPR1	5.00399418927514	0.557749795271548
SNHG14	MAN1A2	4.89382084507753	0.448482152541096
GFAP	PLAAT4	4.57720282882353	0.50927526549753
A2M	LMO2	4.37600094542106	0.718807651364676
GLUL	ZFP36L2	4.11835060794598	0.276431168517969
GLUL	BCL6	4.08535383979603	0.295437062969282
EEF1A1	CYP51A1	3.65797643439198	0.266284003967203
IFITM3	SERPING1	3.57349256784901	0.701222147717126
COX4I1	MAPK3	3.45693825534212	0.229110022345684
PRKAR1A	SCG2	3.31625295662192	0.260345094458768
GFAP	MRVI1	2.78435250883122	0.516690088105635
GLUL	DISP3	2.41263566066936	0.280796012991804
GRIN1	NSMF	5.0441327269901	0.324649324221959
SNHG14	PHIP	4.05194144457466	0.430929771182398
EEF1A1	S100A10	3.93744411033333	0.406227389915973
EEF1A1	PHIP	3.7907459699709	0.319163552740361
COX4I1	NSMF	3.38742363289984	0.227070372217805
IFITM3	S100A10	3.20378550889162	0.699974321809462
GFAP	TMBIM1	2.868830567619	0.512796654886322
GLUL	TMBIM1	2.31924461231624	0.277277800096422
EEF1A1	RPS12	19.8270366108577	0.374940811539564
EEF1A1	DST	8.25911404284122	0.320290390253015
MT1M	MT1X	7.86333261454949	0.64294765826737
EEF1A1	LUC7L3	6.22998738544566	0.31424468653717
GLUL	MT2A	7.31075482706298	0.390741731629097
MT1M	MT2A	7.15803567917633	0.590451720191002
