## Supplemental Tables for "Overlapping yet distinct spatiomolecular profiles across mood disorders and biological sex in the human prefrontal cortex": ST5-regulons_n109-min-10.csv

TF	regulon_size	regulon_targets
ARX	17	TAC1/MYO5B/NPPC/NXPH1/AKAIN1/PVALB/GAD2/KCNAB3/NMU/ERBB4/LGI2/KCNS3/RAB3B/LHX6/PAWR/BTBD11/SP9
CEBPD	22	IGFBP4/OSMR/IFITM3/SLCO4A1/LRRC32/IL1R1/NDUFA4L2/TGFBI/CDKN1A/CRISPLD2/RELL1/GGT5/NID1/KCNMB1/MFAP4/ARID5A/SLC16A3/CLDN5/IFI30/TNFRSF1B/COL14A1/MAFF
DLX1	20	CALB2/SCIN/NR2F2/TAC3/PENK/RELN/DLX6-AS1/IGF1/ELFN1/DLX2/SOX1/SHISA8/FAT4/RGS8/DLX1/GAD1/SLC24A3/GAD2/KIT/DLX5
ETS2	34	TEP1/GIMAP1/GLI3/MYOM1/SLC40A1/RGS4/VWF/IL1R1/PDP1/LMCD1/VGF/LMO4/NPTN/GAP43/BEX1/ENC1/RTN4/ATP1A1/HSPA8/CABP1/CLEC2B/ANXA6/MDH1/GABRA1/TSC22D1/ELK3/PGM5/RBFOX2/SERPINI1/CLTC/DDX60/IFI44/MAPK1/NSF
FOS	73	GADD45B/SOCS3/NR4A1/BTG2/NEAT1/ATF3/AEBP1/ZIC1/RRAD/ZFP36L2/SERPINH1/JUNB/ZFP36L1/CDKN1A/KLF4/EMP1/MECOM/YBX3/ID3/ADM/FOXC1/DUSP1/IFITM2/EMILIN1/ADAMTS1/AHNAK/SOX18/S100A11/HES1/TNS1/RASL12/CCL2/BAG3/FN1/CNN2/ACTA2/TAGLN/SOD3/CALD1/PROCR/DLL4/KCNA5/TBX18/AOC3/HSPA1B/COL1A2/C1QTNF1/MXRA8/CARMN/LMO2/ZIC4/PGAM2/EMP2/UACA/TINAGL1/SOX13/COL14A1/FBLIM1/MUSTN1/S100A9/DAB2/NES/EBF1/GJA4/GJA5/LTC4S/EGFL8/…
FOSL2	12	TRIP10/YBX3/FGL2/FOSL2/CDKN1A/ADAMTS1/SOCS3/SVIL/EMP1/ADAMTS4/CCL2/KCNMB1
JUN	67	ECSCR/PROCR/CLEC3B/ID3/CLEC2B/IL1R1/VWF/LMCD1/CDKN1A/GADD45B/DUSP5/ANGPTL4/NOS3/SERPINE2/CNN2/CEBPD/HPCAL1/CRIP1/PTGES/SOCS3/HLA-E/MECOM/ACTA2/ATF3/IGFBP5/FBLIM1/CCDC88C/KLF4/GPR88/FXYD5/NFKB2/TRIP10/CTSC/TEK/DKK2/MGP/CLIC1/TIPARP/ZIC1/PCDH8/MYCT1/NEUROD1/PECAM1/CCL2/NHSL2/ADM/LTC4S/SOX18/GPR83/IGFBP4/MEIS2/THBD/ELN/RASIP1/GJA5/DLL4/PDZD2/IFI44L/BAG3/MMRN2/ZFP36L1/ENG/GSG1L/BTG1/MDK/ARHGDIB/NR4A1
JUNB	35	TAGLN/MYL9/MFAP4/AEBP1/PTGIS/FBLIM1/TGFB1I1/ADAMTS1/COL14A1/RRAD/DUSP1/GJA4/EVA1B/NPAS4/NEXN/CDKN1A/KLF4/FRZB/EMILIN1/KANK2/ADM/ZFP36L1/SERPINH1/EBF1/PROCR/ID3/NTN1/DLL4/EGFL8/EMP1/ATF3/EMP2/CHI3L2/RASL12/ACKR1
KLF4	12	FOXF1/OSMR/APOLD1/DLL4/ESAM/CD34/FOXQ1/ROBO4/NOTCH3/SEMA3G/NR4A1/ITIH5
LHX6	20	SP9/TAC1/KCNS3/NXPH1/ZNF385D/GAD1/MYO5B/MAFB/PVALB/LHX6/GAD2/ERBB4/AKAIN1/DLX5/BTBD11/ANK1/NMU/LGI2/RNF144B/RAB3B
NFIA	13	ZFHX3/ZBTB20/QKI/SLC16A9/ZFP36L2/PCDH9/IGFBP5/MATR3/SLC7A2/TGFB3/CRYBG3/GNG12/MOBP
SOX10	141	MBP/QKI/CLDN11/PLEKHH1/MOBP/PLEKHB1/MARCKSL1/SCD/SLC44A1/CRYAB/SEMA3B/GPR17/CLIC4/MOG/CBR1/QDPR/SOX8/KCNH8/SLC45A3/PHLDB1/ZCCHC24/RASGRP3/TJP2/CARNS1/CDC42EP1/TMEM125/MAG/ABTB2/IKZF2/DDR1/CDH19/NIPAL4/TF/FAM107B/PI16/TMC6/BOK/FA2H/FOLH1/FGFR2/GALNT15/EFHD1/SGK2/CERCAM/CHST3/TNRC6C-AS1/PRR18/PTMA/EFS/ERMN/S1PR5/OLIG2/RNF125/MAL/IP6K3/DYSF/OPALIN/C21orf91/LINC00844/CHST6/PLP1/CNP/TSC22D4/ANLN/HHIP/…
SOX2	26	PLPP3/AQP4/ATP1A2/SLC14A1/CTSH/ATP1B2/EMX2/RHOBTB3/EDNRB/CXCR4/SOX2/NDRG2/RFX4/ARHGEF26/TRPS1/NPAS3/EYA1/APOE/PAX6/LFNG/PREX2/FIBIN/ABI3BP/METTL7A/HIF3A/GPRC5C
SOX8	228	MBP/QKI/GPM6B/MOBP/TSC22D4/SLC44A1/PLEKHB1/CLDN11/MARCKSL1/SCD/CRYAB/FGFR2/CMTM5/MOG/PTMA/FAM107B/TSPAN15/TJP2/RASGRP3/CLIC4/LDLRAP1/ANLN/PIEZO2/CERCAM/ELOVL1/UGT8/DDR1/S1PR5/BOK/AMER2/NKX6-2/CA14/PRR18/PXK/KCNH8/FRMD4B/CNP/SOX2-OT/ERMN/LPAR1/PLPPR1/CYP27A1/CHD7/CBR1/RTKN/TTYH2/SLCO1A2/GALNT6/LIPE/HSPA2/PLP1/FAM222A/PHLDB1/REEP3/RNASE1/MAL/RHOU/GAL3ST1/SHROOM4/FA2H/EFS/MTUS1/DOCK5/PLPP2/GSN/LITAF…
SOX9	51	SLC1A2/ATP1A2/GJA1/PLPP3/APOE/PAX6/ATP1B2/RFX4/HIF3A/BAG3/SDS/RANBP3L/NDRG2/SLC14A1/ADGRV1/AQP4/ENTPD2/ZFP36L1/IL33/PDLIM5/TUBB2B/SLCO1C1/GLIS3/HEPH/YAP1/GLI3/TTYH1/TGIF1/PHYHD1/FREM2/CCDC80/ADGRA3/ITGB4/OAF/ZIC1/ACSS1/NFKB2/MLC1/LFNG/APCDD1/NR2E1/CTSH/GRIN2C/NPAS3/CDC42EP4/AXL/TRIL/SLC15A2/PTN/SH3BP2/SOX9
SREBF1	18	XAF1/QKI/TSC22D4/PTGDS/STK3/CRB2/MXRA8/SLC14A1/SLC12A4/TRIP6/DDR1/OLIG2/FGFR2/ITGB4/SALL1/GPRC5B/CSF1/PMP22
TFEB	17	SYTL4/MBP/SYT6/TFEB/CD22/SMIM5/NIPAL4/CLDN11/LPAR4/LIPE/MOG/S1PR5/FAM107B/KLK6/SLC5A11/MYO1E/CRYAB
THRA	14	ANGPT2/PEA15/PSD/RGS12/MT3/CPLX2/DDN/RARG/CAMKV/ADAMTS2/ANXA1/PHYHIP/B3GAT1/EHD2
