## Supplemental Tables for "Overlapping yet distinct spatiomolecular profiles across mood disorders and biological sex in the human prefrontal cortex": ST7-coloc_results.xlsx

### Sheet: coloc_pass
disorder	context	gene_id	gene_name	lead_snp	lead_rsid	nsnps	PP0	PP1	PP2	PP3	PP4	PP34	PP4_over_PP34	lead_snp_PPH4	lead_snp_PPsho	cs95_n_snp	DEG	MDD_DEG	BD_DEG	lead_variant_in_cis_independent_eQTL	lead_variant_in_nominal_BH05_eQTL	lead_variant_gwas_strict	gene_gwas_list	gwas_support_strict	lead_variant_gwas_exploratory	gwas_support_exploratory
BD	Astro	ENSG00000276529	AP001505.1	chr21:44968694:G:C	rs11701378	3967	0.00062244	0.0403237	0.00100446	0.0641787	0.893871	0.958049	0.933011	0.0460121	0.0411289	33	0	0	0	1	1	0	0	0	0	0
BD	Astro	ENSG00000148600	CDHR1	chr10:84194464:C:T	rs7916271	4651	6.04056e-17	0.0238892	2.05589e-17	0.00716168	0.968949	0.976111	0.992663	1	0.968949	1	0	0	0	1	1	0	0	0	0	0
BD	Astro	ENSG00000102882	MAPK3	chr16:30130664:T:C	rs55732507	1561	1.33345e-06	0.000157001	0.000677846	0.0788895	0.920274	0.999164	0.921044	0.283957	0.261319	4	1	0	1	1	1	0	0	0	1	1
BD	Astro	ENSG00000108960	MMD	chr17:55400401:T:C	rs11079167	3834	0.000106749	0.000364227	0.00674223	0.0220337	0.970753	0.992787	0.977806	0.230058	0.22333	5	0	0	0	0	1	1	0	1	1	1
BD	Astro	ENSG00000163125	RPRD2	chr1:150494449:C:T	rs12116970	1924	8.64809e-05	0.000389797	0.0246632	0.1103	0.86456	0.974861	0.886855	0.0195153	0.0168721	99	0	0	0	0	1	0	0	0	1	1
BD	Astro	ENSG00000134825	TMEM258	chr11:61803876:C:G	rs174548	2907	2.96095e-09	7.38602e-09	0.0435046	0.107672	0.848823	0.956495	0.88743	0.0941418	0.0799098	29	0	0	0	0	1	1	0	1	1	1
BD	Astro	ENSG00000254635	WAC-AS1	chr10:28506286:G:A	rs2993980	5095	0.012016	0.0966603	0.00850606	0.06761	0.815208	0.882818	0.923416	0.0459236	0.0374373	39	0	0	0	0	1	0	0	0	0	0
BD	Inhb	ENSG00000271830	AC012213.4	chr8:103476929:A:C	rs12680395	4893	0.00131525	0.0238643	0.00843356	0.152207	0.81418	0.966387	0.842499	0.0293497	0.0238959	81	0	0	0	0	1	0	0	0	0	0
BD	Inhb	ENSG00000148600	CDHR1	chr10:84194464:C:T	rs7916271	4651	6.50998e-05	0.0284967	2.21566e-05	0.00873612	0.96268	0.971416	0.991007	0.99977	0.962458	1	0	0	0	1	1	0	0	0	0	0
BD	Inhb	ENSG00000149485	FADS1	chr11:61783884:T:C	rs174535	2841	1.49101e-09	3.07507e-09	0.0219071	0.0442475	0.933845	0.978093	0.954761	0.184947	0.172712	25	0	0	0	0	1	1	0	1	1	1
BD	Inhb	ENSG00000102882	MAPK3	chr16:30130664:T:C	rs55732507	1561	3.49993e-05	0.000319998	0.0177915	0.161848	0.820006	0.981853	0.835161	0.298195	0.244521	4	1	0	1	0	1	0	0	0	1	1
BD	L2.3	ENSG00000271830	AC012213.4	chr8:103734411:T:C	rs4333556	4893	0.000744162	0.0214159	0.00477167	0.136485	0.836583	0.973068	0.859737	0.0219382	0.0183532	97	0	0	0	0	1	0	0	0	1	1
BD	L2.3	ENSG00000276529	AP001505.1	chr21:44938942:T:C	rs4143368	3967	2.13491e-05	0.0403223	3.44521e-05	0.0641748	0.895447	0.959622	0.933125	0.248984	0.222952	24	0	0	0	1	1	0	0	0	0	0
BD	L2.3	ENSG00000204653	ASPDH	chr19:50515560:A:G	rs1726774	3688	6.25052e-06	0.017226	1.70454e-05	0.0460392	0.936712	0.982751	0.953153	0.195153	0.182802	10	0	0	0	0	1	0	0	0	1	1
BD	L2.3	ENSG00000173992	CCS	chr11:66880612:A:G	rs7103627	1950	6.57672e-07	4.44254e-07	0.104672	0.0698799	0.825447	0.895327	0.92195	0.407257	0.336169	8	0	0	0	1	1	1	0	1	1	1
BD	L2.3	ENSG00000148600	CDHR1	chr10:84194464:C:T	rs7916271	4651	2.81575e-30	0.0238892	9.58335e-31	0.00716168	0.968949	0.976111	0.992663	1	0.968949	1	0	0	0	1	1	0	0	0	0	0
BD	L2.3	ENSG00000270604	HCG17	chr6:30186422:T:C	rs2074473	8683	7.62512e-07	1.62465e-06	0.0541596	0.114564	0.831274	0.945838	0.878876	0.0523623	0.0435274	51	0	0	0	0	1	1	0	1	1	1
BD	L2.3	ENSG00000102882	MAPK3	chr16:30130664:T:C	rs55732507	1561	3.79426e-10	0.000392842	1.92877e-07	0.198896	0.800711	0.999607	0.801026	0.402346	0.322163	14	1	0	1	1	1	0	0	0	1	1
BD	L2.3	ENSG00000139780	METTL21C	chr13:102680424:G:C	rs660142	4228	0.00099917	0.00599848	0.0270308	0.161474	0.804497	0.965972	0.832838	0.0661623	0.0532274	70	0	0	0	0	1	0	0	0	1	1
BD	L2.3	ENSG00000108960	MMD	chr17:55402186:C:T	rs11650101	3834	9.54493e-05	0.000210522	0.00602854	0.0123152	0.98135	0.993665	0.987606	0.217137	0.213088	5	0	0	0	1	1	0	0	0	1	1
BD	L2.3	ENSG00000163125	RPRD2	chr1:150494449:C:T	rs12116970	1924	9.98055e-05	0.000395541	0.0284632	0.111944	0.859097	0.971041	0.884718	0.0129904	0.01116	99	0	0	0	0	1	0	0	0	1	1
BD	L4	ENSG00000148600	CDHR1	chr10:84194464:C:T	rs7916271	4651	1.03737e-07	0.0238893	3.53065e-08	0.00716171	0.968949	0.976111	0.992663	1	0.968949	1	0	0	0	1	1	0	0	0	0	0
BD	L5	ENSG00000271830	AC012213.4	chr8:103737941:G:A	rs7815399	4893	0.00147574	0.0198514	0.00946265	0.126447	0.842763	0.96921	0.869536	0.0257443	0.0216963	72	0	0	0	1	1	0	0	0	1	1
BD	L5	ENSG00000276529	AP001505.1	chr21:44940800:C:T	rs11701457	3967	0.00154753	0.0405911	0.00249733	0.0646132	0.890751	0.955364	0.932368	0.108066	0.0962602	33	0	0	0	1	1	0	0	0	0	0
BD	L5	ENSG00000148600	CDHR1	chr10:84194464:C:T	rs7916271	4651	3.44543e-16	0.0238892	1.17264e-16	0.00716168	0.968949	0.976111	0.992663	1	0.968949	1	0	0	0	1	1	0	0	0	0	0
BD	L5	ENSG00000102882	MAPK3	chr16:30130664:T:C	rs55732507	1561	6.36094e-05	0.000278388	0.0323352	0.140689	0.826634	0.967323	0.854558	0.299783	0.247811	13	1	0	1	1	1	0	0	0	1	1
BD	L5	ENSG00000175643	RMI2	chr16:11341084:C:G	rs9929997	5299	1.32496e-06	0.0466689	1.83503e-06	0.0637457	0.889582	0.953328	0.933134	0.0884626	0.0786948	18	0	0	0	1	1	0	0	0	0	0
BD	L5	ENSG00000163125	RPRD2	chr1:150494449:C:T	rs12116970	1924	0.000183521	0.00042557	0.0523376	0.12054	0.826513	0.947053	0.872721	0.0171485	0.0141735	99	0	0	0	0	1	0	0	0	1	1
BD	L5	ENSG00000254635	WAC-AS1	chr10:28506286:G:A	rs2993980	5095	8.83537e-05	0.0856249	6.2545e-05	0.0597589	0.854465	0.914224	0.934634	0.0450029	0.0384534	38	0	0	0	0	1	0	0	0	0	0
BD	L6	ENSG00000276529	AP001505.1	chr21:44938942:T:C	rs4143368	3967	0.0127193	0.0462263	0.0205258	0.0737511	0.846777	0.920529	0.919882	0.0456934	0.0386922	36	0	0	0	1	1	0	0	0	0	0
BD	L6	ENSG00000149485	FADS1	chr11:61783884:T:C	rs174535	2841	4.61491e-10	2.43391e-09	0.00678059	0.0348025	0.958417	0.993219	0.96496	0.295028	0.28276	23	0	0	0	0	1	1	0	1	1	1
BD	L6	ENSG00000101188	NTSR1	chr20:62290759:A:G	rs13044225	5176	3.02357e-05	2.62067e-05	0.0689088	0.0588542	0.872181	0.931035	0.936786	0.168733	0.147166	18	0	0	0	0	1	1	0	1	1	1
BD	L6	ENSG00000145198	VWA5B2	chr3:184272442:C:T	rs73187605	4011	0.0150905	0.0316944	0.0422111	0.0878325	0.823172	0.911004	0.903587	0.129001	0.10619	26	0	0	0	0	1	0	0	0	1	1
BD	L6	ENSG00000254635	WAC-AS1	chr10:28496479:G:C	rs2807738	5095	7.41793e-05	0.0840523	5.2511e-05	0.0586429	0.857178	0.915821	0.935967	0.0580542	0.0497628	38	0	0	0	1	1	0	0	0	0	0
BD	Oligo	ENSG00000163536	SERPINI1	chr3:167633630:T:C	rs9845725	3071	0.0058164	0.0355304	0.00338659	0.019752	0.935515	0.955267	0.979323	0.311695	0.291595	13	0	0	0	1	1	0	0	0	0	0
MDD	Astro	ENSG00000144152	FBLN7	chr2:112462329:C:T	rs13390931	2822	0.0215537	0.0229851	0.0333612	0.0346894	0.887411	0.9221	0.96238	0.588627	0.522353	3	1	1	0	0	1	0	0	0	1	1
MDD	Astro	ENSG00000111671	SPSB2	chr12:6911925:C:A	rs2238115	3406	0.00729105	0.0634382	0.00985313	0.0848959	0.834522	0.919418	0.907663	0.0353533	0.0295031	48	0	0	0	0	1	0	0	0	1	1
MDD	Astro	ENSG00000134825	TMEM258	chr11:61803876:C:G	rs174548	2827	9.61862e-07	2.39475e-06	0.0167466	0.0407514	0.942499	0.98325	0.958554	0.215507	0.203116	19	0	0	0	0	1	1	0	1	1	1
MDD	Inhb	ENSG00000149485	FADS1	chr11:61843278:G:A	rs174584	2771	1.532e-06	3.15362e-06	0.0266731	0.0539869	0.919335	0.973322	0.944533	0.18605	0.171042	29	0	0	0	0	1	1	1	1	1	1
MDD	Inhb	ENSG00000102882	MAPK3	chr16:30311847:G:C	rs148788997	1554	0.000493318	0.00367262	0.00623331	0.0454613	0.944139	0.989601	0.954061	0.783414	0.739652	3	1	0	1	1	1	0	0	0	1	1
MDD	Inhb	ENSG00000101150	TPD52L2	chr20:63356709:G:A	rs2273504	3326	0.0153108	0.00538422	0.0873889	0.0298692	0.862047	0.891916	0.966511	0.978188	0.843244	1	0	0	0	0	1	0	0	0	1	1
MDD	L2.3	ENSG00000123975	CKS2	chr9:89311173:C:T	rs3211663	4002	0.000396145	0.00765927	0.00027014	0.00423559	0.987439	0.991674	0.995729	0.412417	0.407236	4	0	0	0	0	1	0	1	1	1	1
MDD	L2.3	ENSG00000144152	FBLN7	chr2:112462329:C:T	rs13390931	2822	0.0030131	0.0106615	0.00466374	0.015536	0.966126	0.981662	0.984174	0.5958	0.575617	3	1	1	0	0	1	0	0	0	1	1
MDD	L2.3	ENSG00000135341	MAP3K7	chr6:90637613:C:T	rs9362764	3386	0.00614099	0.00499554	0.0836799	0.0672335	0.83795	0.905184	0.925724	0.274517	0.230032	25	0	0	0	0	1	0	0	0	1	1
MDD	L2.3	ENSG00000145029	NICN1	chr3:49173299:A:C	rs7617480	1616	1.68709e-15	2.52282e-14	0.00768836	0.114091	0.878221	0.992312	0.885025	0.334607	0.293858	21	0	0	0	0	1	1	0	1	1	1
MDD	L2.3	ENSG00000143801	PSEN2	chr1:226827497:C:T	rs6697431	4014	2.48908e-09	6.43527e-08	0.00103863	0.0258797	0.973082	0.998961	0.974093	0.10749	0.104597	18	0	0	0	0	1	1	1	1	1	1
MDD	L2.3	ENSG00000006282	SPATA20	chr17:50560306:G:T	rs1870581	3033	7.4728e-05	0.0229347	0.000138652	0.0416183	0.935234	0.976852	0.957395	0.706021	0.660294	2	0	0	0	1	1	0	0	0	1	1
MDD	L2.3	ENSG00000106460	TMEM106B	chr7:12223912:T:C	rs10950392	5906	4.04866e-14	4.42614e-14	0.0199959	0.0209012	0.959103	0.980004	0.978672	0.584172	0.560281	2	0	0	0	0	1	1	1	1	1	1
MDD	L4	ENSG00000272479	AC010857.1	chr8:40523220:A:T	rs2589910	4705	0.00394059	0.0101593	0.043995	0.112594	0.829311	0.941905	0.880461	0.0457393	0.0379321	58	0	0	0	0	1	0	0	0	1	1
MDD	L4	ENSG00000137074	APTX	chr9:32349946:G:T	rs17287864	4322	0.00999677	0.0111294	0.0783735	0.0864391	0.814061	0.9005	0.90401	0.195631	0.159255	20	0	0	0	0	0	0	0	0	1	1
MDD	L4	ENSG00000100461	RBM23	chr14:22900085:C:G	rs3811187	4283	1.08403e-05	0.0976183	2.68993e-06	0.0233442	0.879024	0.902368	0.97413	0.758579	0.666809	3	0	0	0	0	1	0	0	0	0	0
MDD	L5	ENSG00000187323	DCC	chr18:53227239:T:C	rs57841322	2750	1.59961e-16	1.63101e-16	0.050947	0.0510491	0.898004	0.949053	0.94621	0.197553	0.177403	8	0	0	0	0	1	1	1	1	1	1
MDD	L5	ENSG00000149485	FADS1	chr11:61843278:G:A	rs174584	2771	5.94377e-06	3.76505e-06	0.103484	0.0647199	0.831786	0.896506	0.927809	0.168826	0.140427	27	0	0	0	0	0	1	1	1	1	1
MDD	L5	ENSG00000128266	GNAZ	chr22:23069838:A:G	rs3788337	2714	0.00444741	0.00287345	0.0787447	0.0500126	0.863922	0.913934	0.945278	0.523517	0.452278	10	0	0	0	0	1	0	0	0	1	1
MDD	L5	ENSG00000036448	MYOM2	chr8:2127506:T:C	rs4876220	6084	0.000127487	0.142242	2.56353e-05	0.0277726	0.829832	0.857604	0.967616	0.992889	0.823931	1	0	0	0	1	1	0	0	0	0	0
MDD	L5	ENSG00000134825	TMEM258	chr11:61803876:C:G	rs174548	2827	4.8648e-06	3.37988e-06	0.084699	0.0579884	0.857304	0.915293	0.936645	0.169482	0.145298	24	0	0	0	0	1	1	0	1	1	1
MDD	L6	ENSG00000149485	FADS1	chr11:61843278:G:A	rs174584	2771	5.4935e-07	2.89699e-06	0.00956449	0.0494973	0.940935	0.990432	0.950025	0.259348	0.244029	27	0	0	0	0	1	1	1	1	1	1
MDD	L6	ENSG00000111671	SPSB2	chr12:6892617:G:A	rs58657431	3406	0.000989573	0.0590875	0.00133731	0.0789913	0.859594	0.938586	0.91584	0.0604074	0.0519259	48	0	0	0	0	1	0	0	0	1	1
MDD	Micro.Vasc	ENSG00000168264	IRF2BP2	chr1:234261245:T:C	rs6586380	4162	0.0543419	0.0629658	0.0174958	0.0194266	0.84577	0.865197	0.977547	0.943206	0.797736	2	0	0	0	0	1	0	0	0	0	0
MDD	Oligo	ENSG00000169918	OTUD7A	chr15:31812455:G:C	rs7169641	2790	9.42927e-07	0.0398211	1.62367e-06	0.0676773	0.892499	0.960176	0.929516	0.0814277	0.0726741	38	0	0	0	0	1	0	0	0	1	1
MDD	Oligo	ENSG00000182013	PNMA8A	chr19:47261106:C:T	rs60054606	3259	0.00267143	0.00145968	0.116712	0.0629561	0.8162	0.879156	0.92839	0.187314	0.152886	14	0	0	0	0	0	1	0	1	1	1
SCZD	Astro	ENSG00000148600	CDHR1	chr10:84194464:C:T	rs7916271	4726	3.1007e-16	0.122206	4.54632e-17	0.0170574	0.860737	0.877794	0.980568	1	0.860737	1	0	0	0	1	1	0	0	0	N/A	N/A
SCZD	Astro	ENSG00000089486	CDIP1	chr16:4448485:A:T	rs8048039	4113	1.96521e-06	0.00517565	3.13451e-05	0.0816383	0.913153	0.994791	0.917934	0.119553	0.10917	43	0	0	0	0	1	0	1	1	N/A	N/A
SCZD	Astro	ENSG00000136144	RCBTB1	chr13:49605318:T:C	rs7322886	3434	0.015119	0.0143902	0.0736163	0.06924	0.827634	0.896875	0.922799	0.113653	0.094063	20	0	0	0	0	0	0	0	0	N/A	N/A
SCZD	Astro	ENSG00000172922	RNASEH2C	chr11:65616284:G:T	rs58950470	2309	4.01791e-05	0.000414367	0.00204827	0.0201464	0.977351	0.997497	0.979803	0.270162	0.264043	14	0	0	0	0	1	0	1	1	N/A	N/A
SCZD	Astro	ENSG00000153291	SLC25A27	chr6:46680392:A:G	rs34964632	3648	1.11812e-20	0.117474	2.9874e-21	0.0305348	0.851991	0.882526	0.965401	0.395363	0.336846	3	0	0	0	1	1	0	0	0	N/A	N/A
SCZD	Inhb	ENSG00000228696	ARL17B	chr17:46188473:C:T	rs2532240	3671	3.89217e-08	1.04078e-07	0.00652358	0.0164672	0.977009	0.993476	0.983425	0.455824	0.445344	3	0	0	0	1	1	1	1	1	N/A	N/A
SCZD	Inhb	ENSG00000148600	CDHR1	chr10:84194464:C:T	rs7916271	4726	0.00032751	0.142573	4.80202e-05	0.0200674	0.836984	0.857051	0.976585	0.999091	0.836223	1	0	0	0	1	1	0	0	0	N/A	N/A
SCZD	Inhb	ENSG00000035681	NSMAF	chr8:59610516:T:C	rs57023171	3568	0.000631338	0.000400656	0.109427	0.0686233	0.820917	0.889541	0.922855	0.277282	0.227626	20	0	0	0	0	0	1	0	1	N/A	N/A
SCZD	Inhb	ENSG00000153291	SLC25A27	chr6:46656919:A:T	rs7739815	3648	7.01976e-13	0.108838	1.87554e-13	0.0282164	0.862946	0.891162	0.968338	0.597054	0.515225	2	0	0	0	1	1	0	0	0	N/A	N/A
SCZD	L2.3	ENSG00000228696	ARL17B	chr17:46188473:C:T	rs2532240	3671	4.71704e-08	3.44966e-07	0.00790613	0.0568837	0.93521	0.992093	0.942663	0.437091	0.408772	4	0	0	0	0	1	1	1	1	N/A	N/A
SCZD	L2.3	ENSG00000148600	CDHR1	chr10:84194464:C:T	rs7916271	4726	1.45397e-29	0.122206	2.13185e-30	0.0170574	0.860737	0.877794	0.980568	1	0.860737	1	0	0	0	1	1	0	0	0	N/A	N/A
SCZD	L2.3	ENSG00000166260	COX11	chr17:54965382:T:G	rs17745279	3747	0.000253603	0.0564546	0.000336028	0.0739342	0.869022	0.942956	0.921593	0.0393698	0.0342132	44	0	0	0	0	1	0	0	0	N/A	N/A
SCZD	L2.3	ENSG00000168993	CPLX1	chr4:712911:T:C	rs35734242	3329	0.0019816	0.00145399	0.107894	0.0783563	0.810314	0.888671	0.911828	0.980265	0.794323	1	0	0	0	0	0	1	0	1	N/A	N/A
SCZD	L2.3	ENSG00000169169	CPT1C	chr19:49665670:A:C	rs2304205	3319	3.37608e-07	2.12264e-07	0.105671	0.0656096	0.828719	0.894329	0.926638	0.356999	0.295852	11	0	0	0	0	1	1	0	1	N/A	N/A
SCZD	L2.3	ENSG00000114054	PCCB	chr3:136679545:A:G	rs7634476	2718	2.47711e-07	7.5708e-07	0.0326492	0.0989176	0.868432	0.96735	0.897744	0.112887	0.0980349	45	0	0	0	0	1	1	1	1	N/A	N/A
SCZD	L2.3	ENSG00000172922	RNASEH2C	chr11:65616284:G:T	rs58950470	2309	0.00134347	0.000683691	0.0684878	0.0339579	0.895527	0.929485	0.963466	0.283907	0.254247	14	0	0	0	0	1	0	1	1	N/A	N/A
SCZD	L2.3	ENSG00000182774	RPS17	chr15:82577391:T:A	rs2678445	2383	1.42284e-10	2.00556e-06	7.8303e-06	0.109481	0.890509	0.99999	0.890518	0.148059	0.131848	29	0	0	0	0	1	1	0	1	N/A	N/A
SCZD	L2.3	ENSG00000153291	SLC25A27	chr6:46656919:A:T	rs7739815	3648	2.04671e-31	0.115217	5.46841e-32	0.0299288	0.854855	0.884783	0.966174	0.428222	0.366067	3	0	0	0	1	1	0	0	0	N/A	N/A
SCZD	L4	ENSG00000143318	CASQ1	chr1:160268833:C:T	rs7543429	3283	0.000419816	0.0584649	0.000728781	0.100653	0.839734	0.940387	0.892967	0.208473	0.175062	41	0	0	0	1	1	0	0	0	N/A	N/A
SCZD	L4	ENSG00000148600	CDHR1	chr10:84194464:C:T	rs7916271	4726	5.34866e-07	0.122206	7.84233e-08	0.0170574	0.860736	0.877793	0.980568	1	0.860736	1	0	0	0	1	1	0	0	0	N/A	N/A
SCZD	L4	ENSG00000184489	PTP4A3	chr8:142231572:A:C	rs4129585	4265	3.10043e-13	2.29147e-13	0.0308068	0.0218213	0.947372	0.969193	0.977485	0.569536	0.539562	2	1	0	0	0	1	1	0	1	N/A	N/A
SCZD	L4	ENSG00000172922	RNASEH2C	chr11:65616284:G:T	rs58950470	2309	0.00156892	0.00106958	0.0799809	0.0536619	0.863719	0.917381	0.941505	0.151575	0.130918	16	0	0	0	0	0	0	1	1	N/A	N/A
SCZD	L4	ENSG00000182774	RPS17	chr15:82652585:A:G	rs11637433	2383	2.46544e-07	1.75432e-06	0.013568	0.0956541	0.890776	0.98643	0.90303	0.0623117	0.0555057	42	0	0	0	0	1	1	0	1	N/A	N/A
SCZD	L4	ENSG00000153291	SLC25A27	chr6:46656919:A:T	rs7739815	3648	9.958e-26	0.108415	2.66058e-26	0.0281029	0.863482	0.891585	0.96848	0.608132	0.525111	2	0	0	0	1	1	0	0	0	N/A	N/A
SCZD	L5	ENSG00000148600	CDHR1	chr10:84194464:C:T	rs7916271	4726	1.7671e-15	0.122206	2.59096e-16	0.0170574	0.860737	0.877794	0.980568	1	0.860737	1	0	0	0	1	1	0	0	0	N/A	N/A
SCZD	L5	ENSG00000234719	NPIPB2	chr16:11976565:T:C	rs393329	5922	2.8164e-09	0.111564	1.19794e-09	0.0466116	0.841824	0.888436	0.947535	0.637355	0.536541	2	0	0	0	0	1	0	0	0	N/A	N/A
SCZD	L5	ENSG00000114054	PCCB	chr3:136679545:A:G	rs7634476	2718	3.08246e-07	5.53357e-07	0.040628	0.0720472	0.887324	0.959371	0.924902	0.115903	0.102843	47	0	0	0	0	1	1	1	1	N/A	N/A
SCZD	L5	ENSG00000172922	RNASEH2C	chr11:65616284:G:T	rs58950470	2309	0.000954537	0.000616328	0.0486608	0.0305002	0.919268	0.949768	0.967887	0.28646	0.263334	13	0	0	0	0	1	0	1	1	N/A	N/A
SCZD	L5	ENSG00000153291	SLC25A27	chr6:46656919:A:T	rs7739815	3648	1.07423e-53	0.108417	2.87013e-54	0.0281034	0.86348	0.891583	0.968479	0.608081	0.525065	2	0	0	0	1	1	0	0	0	N/A	N/A
SCZD	L5	ENSG00000169062	UPF3A	chr13:114151677:A:G	rs9562129	2052	0.00632394	0.00334634	0.118552	0.0619226	0.809855	0.871777	0.92897	0.0939926	0.0761203	27	0	0	0	0	0	0	0	0	N/A	N/A
SCZD	L6	ENSG00000143318	CASQ1	chr1:160226932:A:T	rs10732269	3283	8.36988e-06	0.0598484	1.45297e-05	0.103057	0.837072	0.940129	0.89038	0.217229	0.181836	28	0	0	0	0	1	0	0	0	N/A	N/A
SCZD	L6	ENSG00000262246	CORO7	chr16:4412896:C:A	rs11648292	3976	2.05482e-05	0.00915779	0.000327711	0.145207	0.845287	0.990494	0.8534	0.479649	0.405441	7	0	0	0	0	1	0	0	0	N/A	N/A
SCZD	L6	ENSG00000204257	HLA-DMA	chr6:32219860:G:T	rs8192589	8558	5.13259e-26	8.09821e-25	0.00190543	0.0290948	0.969	0.998095	0.97085	0.7136	0.691479	3	0	0	0	1	1	1	0	1	N/A	N/A
SCZD	L6	ENSG00000198951	NAGA	chr22:41974987:T:C	rs5751191	3227	4.20283e-10	2.22472e-09	0.0195588	0.102655	0.877786	0.980441	0.895297	0.361356	0.317194	33	0	0	0	0	1	1	1	1	N/A	N/A
SCZD	L6	ENSG00000108559	NUP88	chr17:5422842:G:A	rs2189336	4880	0.000140204	0.00640473	0.00231886	0.105043	0.886093	0.991136	0.894017	0.124684	0.110482	39	0	0	0	0	1	0	0	0	N/A	N/A
SCZD	L6	ENSG00000136144	RCBTB1	chr13:49605318:T:C	rs7322886	3434	0.0163892	0.0113356	0.0798014	0.0543566	0.838117	0.892474	0.939094	0.38402	0.321854	22	0	0	0	0	1	0	0	0	N/A	N/A
SCZD	L6	ENSG00000153291	SLC25A27	chr6:46656919:A:T	rs7739815	3648	5.76724e-26	0.108415	1.54089e-26	0.0281029	0.863482	0.891585	0.96848	0.608135	0.525113	2	0	0	0	1	1	0	0	0	N/A	N/A
SCZD	Micro.Vasc	ENSG00000153291	SLC25A27	chr6:46656919:A:T	rs7739815	3648	0.00547617	0.1497	0.00146312	0.0391927	0.804168	0.843361	0.953528	0.354379	0.28498	5	0	0	0	0	1	0	0	0	N/A	N/A
SCZD	Oligo	ENSG00000136144	RCBTB1	chr13:49605318:T:C	rs7322886	3356	0.00466118	0.00978686	0.022607	0.0465505	0.916394	0.962945	0.951658	0.174218	0.159653	22	0	0	0	0	0	0	0	0	N/A	N/A

### Sheet: coloc_summary
disorder	context	n_tested_genes	n_final_coloc_loci	n_final_coloc_genes	final_coloc_genes
BD	Astro	14224	7	7	AP001505.1, CDHR1, MAPK3, MMD, RPRD2, TMEM258, WAC-AS1
BD	Inhb	12753	4	4	AC012213.4, CDHR1, FADS1, MAPK3
BD	L2.3	14813	10	10	AC012213.4, AP001505.1, ASPDH, CCS, CDHR1, HCG17, MAPK3, METTL21C, MMD, RPRD2
BD	L4	12138	1	1	CDHR1
BD	L5	14440	7	7	AC012213.4, AP001505.1, CDHR1, MAPK3, RMI2, RPRD2, WAC-AS1
BD	L6	13865	5	5	AP001505.1, FADS1, NTSR1, VWA5B2, WAC-AS1
BD	Micro.Vasc	8088	0	0
BD	Oligo	11222	1	1	SERPINI1
MDD	Astro	14715	3	3	FBLN7, SPSB2, TMEM258
MDD	Inhb	13205	3	3	FADS1, MAPK3, TPD52L2
MDD	L2.3	15320	7	7	CKS2, FBLN7, MAP3K7, NICN1, PSEN2, SPATA20, TMEM106B
MDD	L4	12568	3	3	AC010857.1, APTX, RBM23
MDD	L5	14942	5	5	DCC, FADS1, GNAZ, MYOM2, TMEM258
MDD	L6	14349	2	2	FADS1, SPSB2
MDD	Micro.Vasc	8354	1	1	IRF2BP2
MDD	Oligo	11619	2	2	OTUD7A, PNMA8A
SCZD	Astro	14226	5	5	CDHR1, CDIP1, RCBTB1, RNASEH2C, SLC25A27
SCZD	Inhb	12756	4	4	ARL17B, CDHR1, NSMAF, SLC25A27
SCZD	L2.3	14815	9	9	ARL17B, CDHR1, COX11, CPLX1, CPT1C, PCCB, RNASEH2C, RPS17, SLC25A27
SCZD	L4	12140	6	6	CASQ1, CDHR1, PTP4A3, RNASEH2C, RPS17, SLC25A27
SCZD	L5	14444	6	6	CDHR1, NPIPB2, PCCB, RNASEH2C, SLC25A27, UPF3A
SCZD	L6	13866	7	7	CASQ1, CORO7, HLA-DMA, NAGA, NUP88, RCBTB1, SLC25A27
SCZD	Micro.Vasc	8086	1	1	SLC25A27
SCZD	Oligo	11228	1	1	RCBTB1
